# Detection of known and novel virus sequences in the black solider fly and expression of host antiviral pathways

**DOI:** 10.1101/2024.03.29.587392

**Authors:** Hunter K. Walt, Heather R. Jordan, Florencia Meyer, Federico G. Hoffmann

## Abstract

Mass rearing of animals in close quarters can be highly conducive to microbe transmission, including pathogens. This has been shown multiple times in the case of important industrial insects such as crickets, silkworms, and honeybees. One industrial insect of increasing importance is the black soldier fly (Diptera: *Hermetia illucens*), as it can convert organic waste into high quality protein and fatty acids. Along with this, they take up far less space than traditional protein sources, as millions of black soldier flies can be reared in a relatively small facility. Because of this, there is a growing interest in the pathogens that could impact black soldier fly rearing efforts. So far, only three black soldier fly-associated viruses have been identified. We used metatranscriptomic sequencing to survey black soldier fly guts, frass, and diet for viruses. We detected sequences from two novel viruses. One, which we name *Hermetia illucens* sigma-like virus 1, is phylogenetically related to viruses of the genus Sigmavirus, which have been highly studied in *Drosophila*. The other novel virus, which we name *Hermetia illucens* toti-like virus 2, is the second toti-like virus to be described in the black soldier fly. We also detected two black soldier fly-associated viruses previously identified by our group: BSF nairo-like virus, and BSF uncharacterized bunya-like virus. Consistent with our previous study, these two viruses are found primarily in frass samples and occur together more often than expected at random. When analyzing host transcription, we found significant differences in gene expression for eight candidate antiviral genes in black soldier fly when comparing samples with and without viral sequences. Our results suggest that black soldier fly-virus interactions are ongoing, and they could be of interest to black soldier fly producers.
