## Supplementary Table 1 for "Detection of known and novel virus sequences in the black solider fly and expression of host antiviral pathways"

BSF Gene ID	Predicted Ortholog Assigned by Kegg or BLAST	Associated Pathway	Orthology inference	Source
LOC119646300	FAF1	Toll/Imd	KEGG	KEGG
LOC119646336	GNBP3	Toll/Imd	KEGG	KEGG
LOC119646341	ATF2	Toll/Imd	KEGG	KEGG
LOC119646579	MYD88	Toll/Imd	KEGG	KEGG
LOC119646668	IKBKB	Toll/Imd	KEGG	KEGG
LOC119646883	JUN	Toll/Imd	KEGG	KEGG
LOC119647241	MAPK10	Toll/Imd	KEGG	KEGG
LOC119647312	NFKBIA	Toll/Imd	KEGG	KEGG
LOC119647404	TMEM189	Toll/Imd	KEGG	KEGG
LOC119648082	ankyrin-3	Toll/Imd	KEGG	KEGG
LOC119648301	GNBPA1	Toll/Imd	KEGG	KEGG
LOC119648727	serpin	Toll/Imd	KEGG	KEGG
LOC119648865	UBE2V2	Toll/Imd	KEGG	KEGG
LOC119649212	spz	Toll/Imd	KEGG	KEGG
LOC119649463	KLK13	Toll/Imd	KEGG	KEGG
LOC119649535	GNBP3	Toll/Imd	KEGG	KEGG
LOC119649581	GNBP3	Toll/Imd	KEGG	KEGG
LOC119649642	GNBP3	Toll/Imd	KEGG	KEGG
LOC119649939	GNBP3	Toll/Imd	KEGG	KEGG
LOC119650016	MP1-like	Toll/Imd	KEGG	KEGG
LOC119650077	GNBP3	Toll/Imd	KEGG	KEGG
LOC119650635	CLIPB1	Toll/Imd	KEGG	KEGG
LOC119650637	CLIPB1	Toll/Imd	KEGG	KEGG
LOC119651003	Serine protease	Toll/Imd	KEGG	KEGG
LOC119651179	MAPK14	Toll/Imd	KEGG	KEGG
LOC119651847	Serine protease	Toll/Imd	KEGG	KEGG
LOC119651848	Serine protease	Toll/Imd	KEGG	KEGG
LOC119651851	Serine protease	Toll/Imd	KEGG	KEGG
LOC119651853	Serine protease	Toll/Imd	KEGG	KEGG
LOC119651926	FOSL2	Toll/Imd	KEGG	KEGG
LOC119652283	MP1-like	Toll/Imd	KEGG	KEGG
LOC119652329	bli-3	Toll/Imd	KEGG	KEGG
LOC119652484	tub	Toll/Imd	KEGG	KEGG
LOC119653405	MAP2K7	Toll/Imd	KEGG	KEGG
LOC119654977	BIRC2	Toll/Imd	KEGG	KEGG
LOC119655058	STIP1	Toll/Imd	KEGG	KEGG
LOC119655543	imd	Toll/Imd	KEGG	KEGG
LOC119656557	Tl	Toll/Imd	KEGG	KEGG
LOC119656558	Tl	Toll/Imd	KEGG	KEGG
LOC119656559	Tl	Toll/Imd	KEGG	KEGG
LOC119656561	Tl	Toll/Imd	KEGG	KEGG
LOC119657145	spz	Toll/Imd	KEGG	KEGG
LOC119657285	MAP3K4	Toll/Imd	KEGG	KEGG
LOC119657368	CLIPB1	Toll/Imd	KEGG	KEGG
LOC119657587	MAP2K3	Toll/Imd	KEGG	KEGG
LOC119657604	spz	Toll/Imd	KEGG	KEGG
LOC119657657	Tak1	Toll/Imd	KEGG	KEGG
LOC119657808	spz	Toll/Imd	KEGG	KEGG
LOC119658006	spz	Toll/Imd	KEGG	KEGG
LOC119658084	CLIPC6	Toll/Imd	KEGG	KEGG
LOC119658628	BTRC	Toll/Imd	KEGG	KEGG
LOC119658705	SYT11	Toll/Imd	KEGG	KEGG
LOC119659009	modSP	Toll/Imd	KEGG	KEGG
LOC119659011	modSP	Toll/Imd	KEGG	KEGG
LOC119659057	NFKB1	Toll/Imd	KEGG	KEGG
LOC119659231	IRAK1	Toll/Imd	KEGG	KEGG
LOC119659365	PUS1	Toll/Imd	KEGG	KEGG
LOC119659367	Dredd	Toll/Imd	KEGG	KEGG
LOC119659632	GNBP3	Toll/Imd	KEGG	KEGG
LOC119660238	NFKB1	Toll/Imd	KEGG	KEGG
LOC119660771	UBE2N	Toll/Imd	KEGG	KEGG
LOC119661039	Ank	Toll/Imd	KEGG	KEGG
LOC119661291	dl	Toll/Imd	KEGG	KEGG
LOC119661293	dl	Toll/Imd	KEGG	KEGG
LOC119661723	eff	Toll/Imd	KEGG	KEGG
LOC119646804	STAM2	JAK/Stat	KEGG	KEGG
LOC119646962	ERBB2	JAK/Stat	KEGG	KEGG
LOC119647164	MTOR	JAK/Stat	KEGG	KEGG
LOC119648034	SOCS5	JAK/Stat	KEGG	KEGG
LOC119648254	PTPN2	JAK/Stat	KEGG	KEGG
LOC119648537	SOCS7	JAK/Stat	KEGG	KEGG
LOC119650868	MTOR	JAK/Stat	KEGG	KEGG
LOC119651115	SOS1	JAK/Stat	KEGG	KEGG
LOC119651484	JAK2	JAK/Stat	KEGG	KEGG
LOC119652245	STAT5B	JAK/Stat	KEGG	KEGG
LOC119654838	CCND3	JAK/Stat	KEGG	KEGG
LOC119655722	PTPN11	JAK/Stat	KEGG	KEGG
LOC119656159	BRAF	JAK/Stat	KEGG	KEGG
LOC119656261	sem-5	JAK/Stat	KEGG	KEGG
LOC119656328	XDH	JAK/Stat	KEGG	KEGG
LOC119656492	MYC	JAK/Stat	KEGG	KEGG
LOC119657165	PDGFB	JAK/Stat	KEGG	KEGG
LOC119657262	CREBBP	JAK/Stat	KEGG	KEGG
LOC119657878	CCND3	JAK/Stat	KEGG	KEGG
LOC119658582	SOCS6	JAK/Stat	KEGG	KEGG
LOC119659227	AKT3	JAK/Stat	KEGG	KEGG
LOC119659285	PIAS1	JAK/Stat	KEGG	KEGG
LOC119659423	PIK3CB	JAK/Stat	KEGG	KEGG
LOC119660984	PIK3R3	JAK/Stat	KEGG	KEGG
LOC119652123	aubergine	RNAi/Piwi	BLAST	Rosendo Machado et al. 2021
LOC119653883	Dicer-2	RNAi/Piwi	BLAST	Rosendo Machado et al. 2021
LOC119651541	Dicer-1	RNAi/Piwi	BLAST	Rosendo Machado et al. 2021
LOC119650215	piwi	RNAi/Piwi	BLAST	Rosendo Machado et al. 2021
LOC119653764	argonaute-2	RNAi/Piwi	BLAST	Rosendo Machado et al. 2021
LOC119660966	argonaute-3	RNAi/Piwi	BLAST	Rosendo Machado et al. 2021
LOC119649605	argonaute-2-like 1	RNAi/Piwi	BLAST	Rosendo Machado et al. 2021
LOC119649716	argonaute-2-like 2	RNAi/Piwi	BLAST	Rosendo Machado et al. 2021
LOC119661113	HEN1	RNAi/Piwi	BLAST	Rosendo Machado et al. 2021
LOC119646570	VIR-1	JAK/Stat	BLAST	Rosendo Machado et al. 2021
LOC119654953	VAGO	RNAi/Piwi	BLAST	Rosendo Machado et al. 2021
LOC119647607	R2D2	RNAi/Piwi	BLAST	Rosendo Machado et al. 2021
LOC119647898	defensin-like	AMP	BLAST	Vogel et al. 2018
LOC119648161	uncharacterized LOC119648161	AMP	BLAST	Vogel et al. 2018
LOC119648354	DptB	AMP	BLAST	Vogel et al. 2018
LOC119648693	DptB	AMP	BLAST	Vogel et al. 2018
LOC119648914	DptB	AMP	BLAST	Vogel et al. 2018
LOC119649023	DptB	AMP	BLAST	Vogel et al. 2018
LOC119649297	uncharacterized LOC119649297	AMP	BLAST	Vogel et al. 2018
LOC119649734	Dpt-B	AMP	BLAST	Vogel et al. 2018
LOC119650451	lysozyme	AMP	BLAST	Vogel et al. 2018
LOC119652481	uncharacterized LOC119652481	AMP	BLAST	Vogel et al. 2018
LOC119653270	cecropin-1-like	AMP	BLAST	Vogel et al. 2018
LOC119653978	defensin-like	AMP	BLAST	Vogel et al. 2018
LOC119653984	defensin-A-like	AMP	BLAST	Vogel et al. 2018
LOC119653991	defensin-A-like	AMP	BLAST	Vogel et al. 2018
LOC119654016	defensin-like	AMP	BLAST	Vogel et al. 2018
LOC119654068	lysozyme c-1-like	AMP	BLAST	Vogel et al. 2018
LOC119654069	lysozyme c-1-like	AMP	BLAST	Vogel et al. 2018
LOC119654070	lysozyme 2-like	AMP	BLAST	Vogel et al. 2018
LOC119654071	lysozyme c-1-like	AMP	BLAST	Vogel et al. 2018
LOC119654072	lysozyme c-1-like	AMP	BLAST	Vogel et al. 2018
LOC119654074	lysozyme c-1-like	AMP	BLAST	Vogel et al. 2018
LOC119654075	lysozyme c-1-like	AMP	BLAST	Vogel et al. 2018
LOC119654076	lysozyme 2-like	AMP	BLAST	Vogel et al. 2018
LOC119654077	lysozyme-like	AMP	BLAST	Vogel et al. 2018
LOC119654078	lysozyme 2-like	AMP	BLAST	Vogel et al. 2018
LOC119654079	lysozyme 2-like	AMP	BLAST	Vogel et al. 2018
LOC119654080	lysozyme 2-like	AMP	BLAST	Vogel et al. 2018
LOC119654081	lysozyme 2-like	AMP	BLAST	Vogel et al. 2018
LOC119654082	lysozyme 2-like	AMP	BLAST	Vogel et al. 2018
LOC119654083	lysozyme-like	AMP	BLAST	Vogel et al. 2018
LOC119654084	lysozyme 2-like	AMP	BLAST	Vogel et al. 2018
LOC119654085	lysozyme 2-like	AMP	BLAST	Vogel et al. 2018
LOC119654086	lysozyme 2-like	AMP	BLAST	Vogel et al. 2018
LOC119654087	lysozyme 2-like	AMP	BLAST	Vogel et al. 2018
LOC119654088	lysozyme 2-like	AMP	BLAST	Vogel et al. 2018
LOC119654089	lysozyme 2-like	AMP	BLAST	Vogel et al. 2018
LOC119654090	lysozyme 2-like	AMP	BLAST	Vogel et al. 2018
LOC119654092	lysozyme 2-like	AMP	BLAST	Vogel et al. 2018
LOC119654093	lysozyme 2-like	AMP	BLAST	Vogel et al. 2018
LOC119654094	lysozyme 2-like	AMP	BLAST	Vogel et al. 2018
LOC119654095	lysozyme 2-like	AMP	BLAST	Vogel et al. 2018
LOC119654410	lysozyme-like	AMP	BLAST	Vogel et al. 2018
LOC119654411	lysozyme-like	AMP	BLAST	Vogel et al. 2018
LOC119654436	uncharacterized LOC119654436	AMP	BLAST	Vogel et al. 2018
LOC119654437	uncharacterized LOC119654437	AMP	BLAST	Vogel et al. 2018
LOC119654544	lysozyme 1-like	AMP	BLAST	Vogel et al. 2018
LOC119654569	lysozyme 2-like	AMP	BLAST	Vogel et al. 2018
LOC119654625	lysozyme-like	AMP	BLAST	Vogel et al. 2018
LOC119654650	lysozyme 1-like	AMP	BLAST	Vogel et al. 2018
LOC119654678	lysozyme 2-like	AMP	BLAST	Vogel et al. 2018
LOC119654694	lysozyme-like	AMP	BLAST	Vogel et al. 2018
LOC119654713	lysozyme 2-like	AMP	BLAST	Vogel et al. 2018
LOC119654730	lysozyme c-1-like	AMP	BLAST	Vogel et al. 2018
LOC119654762	lysozyme c-1-like	AMP	BLAST	Vogel et al. 2018
LOC119654763	lysozyme c-1-like	AMP	BLAST	Vogel et al. 2018
LOC119654856	attacin-A-like	AMP	BLAST	Vogel et al. 2018
LOC119654865	lysozyme 1-like	AMP	BLAST	Vogel et al. 2018
LOC119654918	lysozyme	AMP	BLAST	Vogel et al. 2018
LOC119655009	lysozyme 1-like	AMP	BLAST	Vogel et al. 2018
LOC119655010	lysozyme 1-like	AMP	BLAST	Vogel et al. 2018
LOC119655011	lysozyme 1-like	AMP	BLAST	Vogel et al. 2018
LOC119655024	lysozyme 2-like	AMP	BLAST	Vogel et al. 2018
LOC119655160	lysozyme c-1-like	AMP	BLAST	Vogel et al. 2018
LOC119655165	lysozyme 2-like	AMP	BLAST	Vogel et al. 2018
LOC119655167	lysozyme 2-like	AMP	BLAST	Vogel et al. 2018
LOC119655516	invertebrate-type lysozyme 3-like	AMP	BLAST	Vogel et al. 2018
LOC119655895	lysozyme 2-like	AMP	BLAST	Vogel et al. 2018
LOC119656289	lysozyme c-1-like	AMP	BLAST	Vogel et al. 2018
LOC119656616	cecropin-like peptide 1	AMP	BLAST	Vogel et al. 2018
LOC119656617	cecropin-like peptide 1	AMP	BLAST	Vogel et al. 2018
LOC119656618	cecropin-like peptide 1	AMP	BLAST	Vogel et al. 2018
LOC119656619	cecropin-like peptide 1	AMP	BLAST	Vogel et al. 2018
LOC119656620	cecropin-like peptide 1	AMP	BLAST	Vogel et al. 2018
LOC119656621	cecropin-like peptide 1	AMP	BLAST	Vogel et al. 2018
LOC119656623	cecropin-like peptide 1	AMP	BLAST	Vogel et al. 2018
LOC119656624	cecropin-like peptide 1	AMP	BLAST	Vogel et al. 2018
LOC119656625	cecropin-like peptide 1	AMP	BLAST	Vogel et al. 2018
LOC119656626	cecropin-like peptide 1	AMP	BLAST	Vogel et al. 2018
LOC119656627	cecropin-like peptide 1	AMP	BLAST	Vogel et al. 2018
LOC119656628	cecropin-like peptide 1	AMP	BLAST	Vogel et al. 2018
LOC119656629	cecropin-like peptide 1	AMP	BLAST	Vogel et al. 2018
LOC119656630	cecropin-like peptide 1	AMP	BLAST	Vogel et al. 2018
LOC119656631	cecropin-like peptide 1	AMP	BLAST	Vogel et al. 2018
LOC119656633	cecropin-like peptide 1	AMP	BLAST	Vogel et al. 2018
LOC119656634	cecropin-like peptide 1	AMP	BLAST	Vogel et al. 2018
LOC119656635	cecropin-like peptide 1	AMP	BLAST	Vogel et al. 2018
LOC119657249	attacin-B-like	AMP	BLAST	Vogel et al. 2018
LOC119657250	attacin-B-like	AMP	BLAST	Vogel et al. 2018
LOC119657341	cecropin-like peptide 1	AMP	BLAST	Vogel et al. 2018
LOC119657342	cecropin-like peptide 1	AMP	BLAST	Vogel et al. 2018
LOC119657589	cecropin-like peptide 1	AMP	BLAST	Vogel et al. 2018
LOC119657650	cecropin-like peptide 1	AMP	BLAST	Vogel et al. 2018
LOC119657830	cecropin-like peptide 1	AMP	BLAST	Vogel et al. 2018
LOC119657997	cecropin-like peptide 1	AMP	BLAST	Vogel et al. 2018
LOC119658132	attacin-B-like	AMP	BLAST	Vogel et al. 2018
LOC119658395	cecropin-like peptide 1	AMP	BLAST	Vogel et al. 2018
LOC119658396	cecropin-like peptide 1	AMP	BLAST	Vogel et al. 2018
LOC119658397	cecropin-like peptide 1	AMP	BLAST	Vogel et al. 2018
LOC119658399	cecropin-like peptide 1	AMP	BLAST	Vogel et al. 2018
LOC119658400	cecropin-like peptide 1	AMP	BLAST	Vogel et al. 2018
LOC119658401	cecropin-like peptide 1	AMP	BLAST	Vogel et al. 2018
LOC119658402	cecropin-like peptide 1	AMP	BLAST	Vogel et al. 2018
LOC119658450	defensin-like	AMP	BLAST	Vogel et al. 2018
LOC119661185	defensin-A-like	AMP	BLAST	Vogel et al. 2018
LOC119661364	defensin-like	AMP	BLAST	Vogel et al. 2018
LOC119661671	defensin-B-like	AMP	BLAST	Vogel et al. 2018
LOC119646481	DVRF	JAK/Stat	BLAST	Rosendo Machado et al. 2021
LOC119654803	DVRF	JAK/Stat	BLAST	Rosendo Machado et al. 2021
LOC119655263	DVRF	JAK/Stat	BLAST	Rosendo Machado et al. 2021
